# A choline-releasing glycerophosphodiesterase essential for phosphatidylcholine biosynthesis and blood stage development in the malaria parasite

**DOI:** 10.1101/2022.06.14.496138

**Authors:** Abhinay Ramaprasad, Paul-Christian Burda, Enrica Calvani, Aaron Sait, Susana Alejandra Palma-Duran, Chrislaine Withers-Martinez, Fiona Hackett, James MacRae, Lucy Collinson, Tim-Wolf Gilberger, Michael J Blackman

## Abstract

The malaria parasite *Plasmodium falciparum* synthesizes significant amounts of phospholipids to meet the demands of replication within red blood cells. *De novo* phosphatidylcholine (PC) biosynthesis via the Kennedy pathway is essential, requiring choline that is primarily sourced from host serum lysophosphatidylcholine (lysoPC). LysoPC also acts as an environmental sensor to regulate parasite sexual differentiation. Despite these critical roles for host lysoPC, the enzyme(s) involved in its breakdown to free choline for PC synthesis are unknown. Here we show that a parasite glycerophosphodiesterase (PfGDPD) is indispensable for blood stage parasite proliferation. Exogenous choline rescues growth of PfGDPD-null parasites, directly linking PfGDPD function to choline incorporation. Loss of PfGDPD reduces choline uptake from lysoPC, resulting in depletion of several PC species in the parasite, whilst purified PfGDPD releases choline from glycerophosphocholine in vitro. Our results identify PfGDPD as a choline-releasing glycerophosphodiesterase that mediates a critical step in PC biosynthesis and parasite survival.
