## Supplementary Table 1 for "A choline-releasing glycerophosphodiesterase essential for phosphatidylcholine biosynthesis and blood stage development in the malaria parasite"

### Sheet: Sheet1
Primer Name	Sequence	Notes
gdpd_gRNA01.F	ATTGcatcaatcgttggtcataga	gRNA oligos
gdpd_gRNA01.R	AAACtctatgaccaacgattgatg	gRNA oligos
gdpd_gRNA02.F	ATTGacggagtagaattggacgta	gRNA oligos
gdpd_gRNA02.R	AAACtacgtccaattctactccgt	gRNA oligos
syn_GDPD	GCGGCCGCATGGCTCCTAGGTAATACAGAATATGTATAAAATATATGCAAGTTATAACTTCGTATAGCATACATTATACGAAGTTATGGAAATGAATTAATATGTATATATGGATATATATATGTATATATATGTATATATATATATATGTTTATTTTTTTTATTTTTTATTTTTTATTTTTATTCTTTTTTGTAGTGCTTCTATCGTTGGTCACCGTGGTTGCGGTTCTTCTACCGCTGGTGGTATCTCTCGTTACCCGGAAAACTCTCTGTTCTCTTTCAAAAAAGCTCTGGACGAAAACGTTGACGGTGTTGAACTGGACGTTTGGCTGACCAAAGACAACCAGGTTATCGTTCTGCACGGTACCGAAGACGGTCTGCTGGGTCACACCCTGCTGT…	gene synthesis for plasmid construction
gdpd_5hom.F	AGTTCTGCGGCCGCaggtttgaacgaaacacaattgga	plasmid construction
gdpd_5hom.R	TGCATCctaggagaactcatttcgatcgttttaaga	plasmid construction
gdpd_3hom.F	ATCTGAGCTAGCcttgttgatgaaaatgtccgaaataaat	plasmid construction
gdpd_3hom.R	ATGTCACTCGAGcattttaatgatgtgtgacgtgttcat	plasmid construction
GDPD:loxPint:HA_integ1	aatactgtcaaaacaagaatctttaccat	5' integration
GDPD:loxPint:HA_integ3	ATGATCTACTGGGGTACCGAAG	3' integration
GDPD:loxPint:HA_integ2	TCAGGATCCACGGTTCTTTGAAGT	5' integration
GDPD:loxPint:HA_integ4	gtcacattattgaactgatggtacaaaca	3' integration
GDPD:loxPint:HA_endo2'	attcggtatcattaataggttcctcataat
GDPD:loxPint:HA_excis5	tcttaaaacgatcgaaatgagttctcct	excision
GDPD:loxPint:HA_excis6	atttatttcggacattttcatcaacaag	excision
PF3D7_1406300-TGD-fw	GCTATTTAGGTGACACTATAGAATACTCGCGGCCGCTAAATATATTTTTTGCTTTTTATTTGTATCGTTTCC	plasmid construction
PF3D7_1406300-TGD-rev	CCTCCAGCACCAGCAGCAGCACCTCTAGCACGCGTATGGTTTAATATCCATGGTTCTTTAAAATG	plasmid construction
PF3D7_1406300-TAG-fw	GCTATTTAGGTGACACTATAGAATACTCGCGGCCGCTAAAATTATGAGGAACCTATTAATGATACCG	plasmid construction
PF3D7_1406300-TAG-rev	CCTCCAGCACCAGCAGCAGCACCTCTAGCACGCGTCCTAGGTATTGTGTCGTTTTCTTTTATACCTTGC	plasmid construction
PF3D7_1406300-cKO	AGATCTTAAATATATTTTTTGCTTTTTATTTGTATCGTTTCCCTTCTTAAAACGATCGAAATGAGTTCTCCTAGTGCATCAATCGTTGGTCATAGAGGGTGTGGTTCGAGTACAGCTGGTGGTATATCTCGATATCCTGAGAATTCTCTGTTCTCTTTTAAAAAAGCTTTAGACGAAAATGTTGACGGAGTAGAATTGGACGTATGGCTAACGAAAGATAATCAAGTTATTGTATTGCATGGAACTGAAGATGGATTACTTGGTCATACTTTATTATGTAATAAAGATTGTGAAAATAAAAACATTGAAGAATTAAATTTAGATGAGATACAAAAATATCATTTTAAAGAACCATGGATATTAAACCATGGTAAATAAAAAAAATAATATACAATAACT…	gene synthesis for plasmid construction
PF3D7_1406300-COMP-fw	TATATATTTATAACGTATATCATTTTAAAGATAACTCGAGATGATATATTTTTTGCTTTTTATTTGTATCG	plasmid construction
PF3D7_1406300-COMP-rev	GTGCATAATCTGGATTATCATATGGATAACTTGTACTAGTTATTGTGTCGTTTTCTTTTATACCTTGC	plasmid construction
PF3D7_1406300-H29A-fw	CCTAGTGCATCAATCGTTGGTGCTAGAGGGTGTGGTTCGAGTAC	mutagenesis
PF3D7_1406300-H29A-rev	GTACTCGAACCACACCCTCTAGCACCAACGATTGATGCACTAGG	mutagenesis
PF3D7_1406300-H78A-fw	CGAAAGATAATCAAGTTATTGTATTGGCTGGAACTGAAGATGGATTACTTGG	mutagenesis
PF3D7_1406300-H78A-rev	CCAAGTAATCCATCTTCAGTTCCAGCCAATACAATAACTTGATTATCTTTCG	mutagenesis
PF3D7_1406300-E283A-fw	CCTTTATAAAAATAAATTAACTTATGATATTGCACTTAAAGGTAACAAAGAAGATCTGG	mutagenesis
PF3D7_1406300-E283A-rev	CCAGATCTTCTTTGTTACCTTTAAGTGCAATATCATAAGTTAATTTATTTTTATAAAGG	mutagenesis
SLI-5I-rev_3	ACCTTCACCCTCTCCACTGAC	universal 5' integration rev-primer
SLI-3I-fw_4	GCGGATAACAATTTCACACAGG	universal 3' integration fw-primer
PF3D7_1406300-TAG-5I_1	AGAAAATGAATATGAAAATTTTGATAAAGC	5' integration
PF3D7_1406300-TAG-3I_2	ACCGCATTTATTTCGGACATTTTC	3' integration
PF3D7_1406300-cKO-5I_1	GATCCTAGGTTTGAACGAAACAC	5' integration
PF3D7_1406300-cKO-3I	TCTTCTTCAGTATTTATATTTGTATCAAGG	3' integration
PF3D7_1406300-cKO-exc_5	ATATTATACACGTGTACACATTATAAC	excision
PF3D7_1406300-cKO-exc_6	gcatcaccttcaccctctcc	excision
