## Supplementary Table 2 for "A choline-releasing glycerophosphodiesterase essential for phosphatidylcholine biosynthesis and blood stage development in the malaria parasite"

### Sheet: B4RAP
species	Class	peakarea_RAP-_1	peakarea_RAP-_2	peakarea_RAP-_3	peakarea_RAP+_1	peakarea_RAP+_2	peakarea_RAP+_3
BMP(18:1_22:5)	BMP	1.91946e+07	1.95598e+07	1.84751e+07	1.97691e+07	2.13178e+07	2.11777e+07
Cer-NS(d18:1/22:0)	Cer-NS	2.58851e+07	2.34196e+07	1.42289e+07	2.80539e+07	2.14423e+07	1.64238e+07
Cer-NS(d18:1/24:0)	Cer-NS	9.60312e+07	5.78858e+07	5.77985e+07	9.10895e+07	3.91051e+07	7.03262e+07
Cer-NS(d18:1/24:1)	Cer-NS	9.36566e+07	5.99206e+07	7.83921e+07	1.1355e+08	5.00242e+07	1.02599e+08
DG(14:0_18:1)	DG	1.99764e+08	2.34148e+08	2.27756e+08	2.84699e+08	2.13017e+08	2.48692e+08
DG(14:0_18:2)	DG	1.38356e+07	2.10816e+07	2.6748e+07	3.17807e+07	2.21362e+07	2.33177e+07
DG(15:0_16:0)	DG	2.3512e+06	8.02495e+06	6.4807e+06	1.60234e+07	1.31082e+07	1.3981e+07
DG(15:0_18:1)	DG	1.15992e+08	1.23653e+08	1.47608e+08	1.65918e+08	1.5545e+08	1.6371e+08
DG(16:0_16:0)	DG	6.15772e+08	6.40079e+08	7.48052e+08	1375704600	1.23925e+09	1.33581e+09
DG(16:0_18:0)	DG	1.84599e+08	1.96579e+08	1.9356e+08	259603557	2.01445e+08	234174181
DG(16:0_18:1)	DG	4.57357e+09	4645788024	5393602806	6840105486	6474781331	6510553344
DG(16:0_18:2)	DG	1.43467e+09	1.48933e+09	1.62884e+09	1.81699e+09	1.67865e+09	1.73254e+09
DG(16:0_18:3)	DG	1.27315e+08	1.36453e+08	1.80779e+08	1.94168e+08	1.66995e+08	1.58777e+08
DG(16:0_20:5)	DG	4.55901e+07	3.74619e+07	6.90938e+07	1.37017e+08	1.38138e+08	1.22004e+08
DG(17:0_18:1)	DG	3.78542e+08	4.15221e+08	4.29049e+08	4.95406e+08	4.30664e+08	4.60672e+08
DG(17:1_18:1)	DG	1.64046e+08	1.72797e+08	1.8006e+08	1.73608e+08	1.55687e+08	1.67928e+08
DG(17:1_18:2)	DG	1.35758e+07	2.09346e+07	2.18758e+07	1.41979e+07	1.28506e+07	1.26091e+07
DG(18:0_18:0)	DG	1.18747e+08	1.18215e+08	1.15336e+08	1.04466e+08	8.7712e+07	9.42866e+07
DG(18:0_18:1)	DG	3.5543e+09	3.5673e+09	3788938392	3745364311	3.42711e+09	3.56411e+09
DG(18:0_20:4)	DG	1.42256e+08	1.35314e+08	1.53345e+08	2.13175e+08	1.90194e+08	1.8359e+08
DG(18:0_22:5)	DG	1.88221e+08	1.81269e+08	1.87497e+08	2.63584e+08	2.58053e+08	2.41221e+08
DG(18:1_18:1)	DG	5901987528	5.9129e+09	6.50416e+09	6.67166e+09	6225290085	6089781036
DG(18:1_18:2)	DG	2799628073	2879999389	3.02613e+09	2.98773e+09	2.9069e+09	2854501645
DG(18:1_18:3)	DG	7.81574e+08	7.88561e+08	8.44204e+08	9.69817e+08	8.47536e+08	8.71242e+08
DG(18:1_20:0)	DG	2.6547e+07	3.24146e+07	2.20766e+07	1.76249e+07	2.95895e+07	1.93594e+07
DG(18:1_20:3)	DG	4.58219e+08	4.54028e+08	4.72014e+08	5.5529e+08	5.73503e+08	5.37027e+08
DG(18:1_20:4)	DG	1.00588e+09	9.73465e+08	1.09361e+09	1405966150	1448589417	1392409492
DG(18:1_20:5)	DG	1.75536e+08	1.63428e+08	2.04683e+08	2.97127e+08	2.6481e+08	2.74005e+08
DG(18:1_22:5)	DG	3.80446e+08	3.62876e+08	380898322	4.87005e+08	5.14458e+08	4.82285e+08
DG(18:1_22:6)	DG	5.79311e+07	3.60414e+07	6.76724e+07	7.32831e+07	8.15995e+07	8.33027e+07
DG(18:2_18:3)	DG	6.03888e+07	6.60815e+07	8.28193e+07	8.48516e+07	6.1625e+07	6.79245e+07
HBMP(16:0_18:1_14:0)	HBMP	1.51727e+07	1.96376e+07	1.08269e+07	9.33761e+06	1.01073e+07	1.19983e+07
HBMP(16:0_18:1_16:0)	HBMP	3.87751e+08	4.31409e+08	2.61804e+08	2.73874e+08	287306621	3.21333e+08
HBMP(16:0_18:2_16:0)	HBMP	1.03425e+08	1.13835e+08	7.38247e+07	7.30078e+07	7.81714e+07	8.58207e+07
HBMP(16:0_20:4_16:0)	HBMP	4.34511e+07	5.11291e+07	3.15099e+07	2.51449e+07	2.62205e+07	3.08015e+07
HBMP(18:0_18:1_16:0)	HBMP	2.41533e+08	2.51726e+08	1.67245e+08	1.52166e+08	1.66417e+08	1.84101e+08
HBMP(18:0_18:1_18:0)	HBMP	2.46987e+07	2.5712e+07	1.94349e+07	1.5946e+07	1.7039e+07	1.95148e+07
HBMP(18:0_18:2_18:1)	HBMP	1.12759e+08	1.20705e+08	7.66551e+07	6.27901e+07	6.84472e+07	7.58642e+07
HBMP(18:0_18:3_18:1)	HBMP	6.62788e+07	6.89667e+07	4.39497e+07	3.653e+07	4.17141e+07	4.73209e+07
HBMP(18:1_18:1_16:0)	HBMP	4.1194e+08	4.52402e+08	2.74887e+08	2.48133e+08	2.65967e+08	2.9986e+08
HBMP(18:1_18:1_18:0)	HBMP	9.68946e+07	1.02088e+08	6.93391e+07	5.61874e+07	6.35072e+07	6.81322e+07
HBMP(18:1_18:2_16:0)	HBMP	2.0514e+08	2.20275e+08	1.53189e+08	1.33723e+08	1.49057e+08	1.62814e+08
HBMP(18:1_20:4_16:0)	HBMP	2.59871e+07	2.78784e+07	1.1412e+07	9.42938e+06	1.42114e+07	1.47149e+07
LPC(18:1)	LPC	8.0178e+06	8.22181e+06	9.5786e+06	8.12451e+06	6.01753e+06	7.31007e+06
PC(14:0_16:0)	PC	2.57823e+09	2.96257e+09	2.21481e+09	2142462621	1779643883	2131201103
PC(14:0_16:1)	PC	1.6939e+08	2.25196e+08	1.75989e+08	1.47101e+08	1.1899e+08	1.41512e+08
PC(14:0_18:1)	PC	1.09109e+10	12225130691	10054309646	9264081065	8.46059e+09	9.40786e+09
PC(14:0_18:2)	PC	8.55202e+08	1.02243e+09	732694895	6.39343e+08	5.76316e+08	6.49921e+08
PC(15:0_16:0)	PC	1.44971e+09	1.48901e+09	1351420770	1457305586	1.32473e+09	1.42325e+09
PC(15:0_18:1)	PC	5.44815e+09	5.85226e+09	5308343841	5250329605	4.95484e+09	5172768618
PC(15:0_18:2)	PC	6.58492e+08	7.40184e+08	5.51242e+08	507286970	4.61082e+08	5.25731e+08
PC(16:0_16:0)	PC	2.2023e+10	2.11329e+10	22838605983	2.51031e+10	23975462137	2.44728e+10
PC(16:0_17:0)	PC	1282891569	1.30258e+09	1.30383e+09	1.32867e+09	1.25245e+09	1299984642
PC(16:0_18:1)	PC	110000000000	106000000000	1.19667e+11	120500000000	123000000000	118000000000
PC(16:0_18:2)	PC	2.54677e+10	25108164079	24148016417	2.42399e+10	2.36774e+10	2.38632e+10
PC(16:0_20:4)	PC	8.39529e+09	8259058987	7173641251	7442192747	7.68662e+09	7545123060
PC(16:0_22:5)	PC	9205436563	8.46511e+09	8746460720	9399690609	10026090664	9.39368e+09
PC(16:0_22:6)	PC	1.97845e+09	1959063087	1.72555e+09	1607982307	1.62921e+09	1792293019
PC(17:0_18:1)	PC	6.55165e+09	6.89829e+09	6.06589e+09	5.66406e+09	5464172096	5815755052
PC(17:0_18:2)	PC	1143075998	1205549097	1.17727e+09	1.10496e+09	1024602975	1039399245
PC(18:0_18:0)	PC	9.27582e+08	9.16198e+08	8.747e+08	7.73418e+08	8.55221e+08	8.96816e+08
PC(18:0_20:4)	PC	3.9499e+09	3.59469e+09	3.74206e+09	3915578000	4046286961	3.72558e+09
PC(18:0_22:5)	PC	2.15645e+09	2.03986e+09	1907709711	1896075725	2.08877e+09	1.99986e+09
PC(18:0_22:6)	PC	4.15089e+08	3.74257e+08	4.91506e+08	3.84694e+08	4.15188e+08	4.96287e+08
PC(18:1_18:1)	PC	27488782995	2.73721e+10	2.66796e+10	23896477756	2.37738e+10	23670658279
PC(18:1_22:5)	PC	1.00772e+09	9.55606e+08	8.91624e+08	8.57744e+08	9.11256e+08	8.9745e+08
PE(14:0_20:4)	PE	1.03986e+07	1.31248e+07	5.51529e+06	5.88282e+06	3.46731e+06	3.25382e+06
PE(15:0_18:1)	PE	1.04215e+08	1.41336e+08	1.0907e+08	9.3688e+07	8.91465e+07	1.01738e+08
PE(16:0_16:0)	PE	2.63395e+08	2.92814e+08	2.59511e+08	2.82753e+08	2.79569e+08	2.93896e+08
PE(16:0_16:1)	PE	2.79202e+08	3.50239e+08	2.63708e+08	2.22965e+08	1.92345e+08	2.19742e+08
PE(16:0_18:0)	PE	1.07933e+08	1.13492e+08	8.9963e+07	8.12229e+07	7.21097e+07	8.66075e+07
PE(16:0_18:1)	PE	6537975115	7.00591e+09	6.55095e+09	6.01767e+09	6238064336	6.31359e+09
PE(16:0_18:2)	PE	1643181385	1731805557	1.40205e+09	1.28645e+09	1.27926e+09	1.34736e+09
PE(16:0_18:3)	PE	5.19249e+08	6.18213e+08	4.66215e+08	3.49531e+08	358092241	3.83834e+08
PE(16:0_20:4)	PE	692215170	669581081	5.73671e+08	6.42248e+08	6.72091e+08	675961719
PE(16:0_20:5)	PE	3.82255e+08	3.9329e+08	3.11013e+08	3.16405e+08	3.53633e+08	3.51585e+08
PE(17:0_18:1)	PE	395963844	4.6338e+08	3.58684e+08	3.38831e+08	3.1818e+08	3.38591e+08
PE(18:0_18:1)	PE	3.51418e+09	3920908508	3.21175e+09	3005567943	3052803434	3249146280
PE(18:0_20:3)	PE	1.69493e+08	1.79549e+08	1.40066e+08	1.61435e+08	1.58634e+08	1.83885e+08
PE(18:0_20:4)	PE	6.73585e+08	7.09866e+08	5.23087e+08	6.35654e+08	6.8516e+08	6.38528e+08
PE(18:0_20:5)	PE	3.43346e+08	4.04681e+08	3.18052e+08	2.89634e+08	3.8365e+08	3.5203e+08
PE(18:0_22:5)	PE	6.01692e+08	6.27081e+08	4.67e+08	5.23461e+08	5.92423e+08	6.0198e+08
PE(18:1_18:1)	PE	2.72647e+09	2.9541e+09	2.40773e+09	2.15663e+09	2202149437	2.29762e+09
PE(18:1_18:2)	PE	1.02353e+09	1.02766e+09	8.93048e+08	7.77966e+08	7.73976e+08	8.6506e+08
PE(18:1_20:4)	PE	6.87621e+08	7.20303e+08	5.78256e+08	6.53476e+08	6.93553e+08	7.12461e+08
PE(18:1_20:5)	PE	1.02956e+08	1.23009e+08	1.19319e+08	7.09071e+07	9.44385e+07	1.24521e+08
PE(32:2)	PE	3.51418e+07	4.2699e+07	3.22783e+07	2.48896e+07	2.16788e+07	2.40585e+07
PE(32:3)	PE	7.02224e+06	1.06554e+07	6.01234e+06	2.74946e+06	2.17319e+06	3.14254e+06
PE(36:5)	PE	2.14503e+07	2.4853e+07	1.98462e+07	1.35529e+07	1.11999e+07	1.23845e+07
PE(41:5)	PE	3.60624e+07	2.32273e+07	3.39101e+07	3.08571e+07	3.60885e+07	3.03265e+07
PG(16:0_18:1)	PG	5.19744e+08	5.61696e+08	4.07691e+08	4.24575e+08	4.03327e+08	4.85629e+08
PG(16:0_18:2)	PG	9.9287e+07	1.0639e+08	8.68798e+07	8.28842e+07	8.48966e+07	9.52205e+07
PG(16:0_20:4)	PG	1.38263e+07	1.58151e+07	5.19324e+06	5.02718e+06	7.28363e+06	9.5718e+06
PG(18:0_20:5)	PG	2.17559e+07	2.14844e+07	1.22208e+07	1.63563e+07	1.86772e+07	2.0021e+07
PG(18:1_18:1)	PG	5.97336e+08	6.33681e+08	4.86354e+08	4.32085e+08	4.36978e+08	4.93254e+08
PG(18:1_18:2)	PG	2.31691e+08	2.49169e+08	1.89836e+08	1.73976e+08	1.69614e+08	1.89259e+08
PG(18:1_20:4)	PG	3.46498e+07	3.38567e+07	2.45379e+07	2.90713e+07	3.30244e+07	3.3703e+07
PG(34:3)	PG	1.25728e+07	1.46521e+07	1.14856e+07	8.63641e+06	9.82209e+06	1.10123e+07
PG(36:4)	PG	3.80391e+07	3.95011e+07	3.11297e+07	2.37291e+07	2.60917e+07	3.03222e+07
PI(34:1)	PI	8.2149e+07	8.4665e+07	7.07635e+07	6.0173e+07	6.48991e+07	7.62495e+07
PI(36:1)	PI	4.01821e+08	3.98409e+08	2.95385e+08	1.81343e+08	2.18035e+08	2.63548e+08
PI(36:2)	PI	1.92339e+08	1.97456e+08	1.48383e+08	1.16217e+08	1.19572e+08	1.39222e+08
PI(36:3)	PI	1.6325e+07	1.7159e+07	1.29581e+07	7.95098e+06	8.28079e+06	1.10954e+07
Plasmanyl-LPC(O-16:1)	Plasmanyl-LPC	8.98751e+06	9.93627e+06	8.54383e+06	9.86273e+06	1.13097e+07	1.05199e+07
Plasmenyl-PE(P-16:0/18:1)	Plasmenyl-PE	1.29341e+07	1.54413e+07	1.56032e+07	1.73566e+07	1.43691e+07	2.32831e+07
Plasmenyl-PE(P-16:0/22:5)	Plasmenyl-PE	5.0781e+07	6.63394e+07	5.88968e+07	5.80342e+07	7.68896e+07	7.97274e+07
Plasmenyl-PE(P-18:0/22:4)	Plasmenyl-PE	4.47975e+07	3.6028e+07	6.81307e+06	5.3016e+07	3.40784e+07	8.52431e+06
Plasmenyl-PE(P-18:0/22:6)	Plasmenyl-PE	3.50994e+07	4.84622e+07	5.2281e+07	2.93532e+07	3.54993e+07	7.535e+07
PS(16:0_18:1)	PS	1.43319e+08	1.47414e+08	1.11841e+08	8.559e+07	8.53335e+07	9.95e+07
PS(18:0_18:1)	PS	5.3364e+08	5.29247e+08	3.60182e+08	1.78496e+08	2.36144e+08	2.89798e+08
PS(18:0_20:4)	PS	1.76863e+08	1.58962e+08	8.76909e+07	1.1383e+08	1.24632e+08	1.01033e+08
PS(18:0_20:5)	PS	5.32866e+07	4.60652e+07	3.26655e+07	2.56499e+07	2.37766e+07	3.40978e+07
PS(18:0_22:6)	PS	2.98314e+07	5.23525e+07	6.41528e+07	1.7722e+07	2.612e+07	7.81626e+07
PS(18:1_18:1)	PS	4.14003e+08	3.8804e+08	2.37252e+08	1.32802e+08	1.42581e+08	1.81738e+08
PS(18:1_18:2)	PS	6.44534e+07	6.20001e+07	4.38739e+07	2.39743e+07	2.54729e+07	3.09809e+07
PS(34:1)	PS	4.73552e+07	4.8952e+07	3.64591e+07	2.2022e+07	2.46465e+07	3.10014e+07
SM(d18:1/16:0)	SM	2.36625e+09	2.3608e+09	1791337159	2.18433e+09	1.81736e+09	2.17675e+09
SM(d18:1/22:0)	SM	4.78399e+08	7.24983e+08	2.9999e+08	4.60106e+08	6.26152e+08	3.74311e+08
SM(d18:1/24:0)	SM	1192266811	1.14895e+09	8.33988e+08	1.14763e+09	973484999	1.03771e+09
SM(d18:1/24:1)	SM	1.71841e+09	2055071195	1.56824e+09	1619940239	1752240142	1968212266
TG(12:0_12:0_12:0)	TG	1.16609e+06	1.6314e+06	1.71922e+06	1.55461e+06	1.54812e+06	1.42045e+06
TG(14:0_16:1_18:2)	TG	1.97919e+07	2.8373e+07	2.05212e+07	1.59783e+07	1.45909e+07	1.6597e+07
TG(14:0_18:1_18:3)	TG	1.02896e+08	1.41771e+08	1.05388e+08	9.62268e+07	8.91929e+07	9.96101e+07
TG(15:0_18:1_18:3)	TG	2.23717e+07	2.9052e+07	1.92745e+07	1.78689e+07	1.80436e+07	1.93899e+07
TG(16:0_18:2_18:3)	TG	2.52854e+08	3.22594e+08	2.49451e+08	2.29295e+08	2.33321e+08	2.51856e+08
TG(16:0_18:2_20:5)	TG	1.9888e+08	2.29528e+08	1.89729e+08	2.02801e+08	2.12773e+08	2.29257e+08
TG(16:0_18:3_18:3)	TG	6.09547e+07	7.58778e+07	5.68208e+07	5.75347e+07	5.62146e+07	6.24046e+07
TG(16:0_18:3_22:6)	TG	5.1971e+07	5.97301e+07	4.64079e+07	5.28899e+07	5.70969e+07	5.92957e+07
TG(17:1_18:2_18:2)	TG	8.42733e+06	1.02036e+07	7.21794e+06	7.48294e+06	8.15434e+06	8.16079e+06
TG(18:1_18:2_18:3)	TG	2.72844e+08	3.32016e+08	2.5739e+08	2.48907e+08	2.87861e+08	2.7562e+08
TG(18:1_18:2_20:5)	TG	2.47476e+08	2.87814e+08	2.31019e+08	2.56648e+08	3.05671e+08	2.97767e+08
TG(18:1_18:3_22:6)	TG	3.47572e+07	3.78032e+07	3.2997e+07	4.20744e+07	4.7549e+07	4.93387e+07
TG(18:1_20:4_22:5)	TG	2.93273e+07	3.19226e+07	2.33978e+07	3.41298e+07	6.06584e+07	4.09458e+07

### Sheet: B4_labelled2HlysoPC
	2H-lysoPC added												2H-lysoPC not added
	RAP-_1		RAP-_2		RAP-_3		RAP+_1		RAP+_2		RAP+_3		RAP-		RAP+
species	unlabelled	labelled (2H)	unlabelled	labelled (2H)	unlabelled	labelled (2H)	unlabelled	labelled (2H)	unlabelled	labelled (2H)	unlabelled	labelled (2H)	unlabelled	labelled (2H)	unlabelled	labelled (2H)
LPC 16:0	2272876	2.0543e+06	3232838	3.48819e+06	2.4952e+06	2179891	2.95366e+06	4410082	2765665	2.15592e+06	4.24781e+06	4.17631e+06	4060569	751622	5570644	1.196e+06
LPC 18:0	1.45429e+06	225653	2546550	336978	1.74333e+06	229804	1986458	295886	1684516	257660	2.15562e+06	392516	1793077	0	2233485	0
LPC 18:1	1568731	551924	1998376	714884	1.75292e+06	489622	1898128	696422	1.98762e+06	652920	2.92982e+06	1.0408e+06	3667848	0	4.5109e+06	0
PC(14:0_18:1)	3.70312e+06	1.46597e+06	5.45039e+06	2.14808e+06	4.9781e+06	1853542	4480866	1.82225e+06	4818724	1.77976e+06	6761858	2.67643e+06	1.31008e+07	0	14919614	0
PC(16:0_16:0)	593409270	452938294	735525031	5.32957e+08	868287095	608367571	4.87155e+08	3.56836e+08	6.04123e+08	4.01126e+08	626529159	419059904	9.24808e+08	1.36392e+07	1087820956	2.0992e+07
PC(16:0_18:0)	208585975	1.27761e+08	248503567	1.48486e+08	264058879	1.57046e+08	167788571	99628450	193520703	1.07638e+08	2.03186e+08	1.15179e+08	0	4095324	135599182	6.6923e+06
PC(16:0_18:1)	3417800902	1.71881e+09	4118483918	1.9926e+09	4.81089e+09	2.26521e+09	2.68999e+09	1307126187	3324641319	1475386234	3465915622	1547278149	5.53513e+09	5127871	6.77434e+09	1.10932e+07
PC(16:0_18:2)	2.35642e+07	8.77216e+06	37083487	1.32629e+07	3.453e+07	10474508	2.68994e+07	1.06396e+07	33714992	9.92894e+06	37932289	15220269	3.92399e+07	492428	58739951	648584
PC(16:0_18:3)	2216720	1.18151e+06	3.2234e+06	1.95294e+06	2960864	1454228	2576384	1.66114e+06	2927187	1.39726e+06	4338871	2557778	4901002	0	5567109	0
PC(16:0_20:3)	333932723	106131033	429865412	136772009	4.67745e+08	1.36126e+08	2.68601e+08	82131440	3.65728e+08	95020547	368887235	96340902	517236416	4.90117e+06	651734000	8.58959e+06
PC(16:0_20:4)	6.09625e+06	2.73667e+06	9.60143e+06	4169561	8556692	3151158	7.37238e+06	3.32523e+06	8281010	2933075	1.02635e+07	4.5675e+06	10338348	200816	13218952	42518
PC(16:0_22:5)	1.51653e+08	74492396	178154551	84260341	219371455	1.02631e+08	1.19304e+08	5.78756e+07	151117890	66076631	153991336	68286648	2.28743e+08	88858.5	2.65822e+08	143590
PC(18:0_18:1)	715504433	0	926960441	0	9.62011e+08	0	5.55595e+08	0	6.75582e+08	0	7.17027e+08	0	1119442230	0	1.28961e+09	876585
PC(18:1_18:1)	0	0	0	0	0	0	0	0	0	0	0	0	5995490	0	1.0325e+07	0

### Sheet: B4G1
species	Class	peakarea_B4_1	peakarea_B4_2	peakarea_B4_3	peakarea_G1_1	peakarea_G1_2	peakarea_G1_3
AcCar(16:0)	AcCar	6681824	6580782	8.75882e+06	10898865	1.03313e+07	11198890
AcCar(18:0)	AcCar	15232405	13237130	19049155	26419710	26072059	25493215
Cer-NS(d18:1/24:0)	Cer-NS	4.5541e+06	2.62565e+06	5043923	8.01893e+06	7410812	6179618
Cer-NS(d18:1/24:1)	Cer-NS	4596789	4017310	6.77166e+06	6.52488e+06	5.68775e+06	5.50364e+06
DG(18:0_20:4)	DG	8.86489e+06	7.77698e+06	8039945	13182310	12674137	13404700
DG(18:0_22:5)	DG	1.18592e+07	13477560	10612070	17783785	18589332	18214900
DG(18:1_18:1)	DG	388622250	399908800	308700700	312169750	2.93385e+08	301967300
DG(18:1_20:3)	DG	29434835	29789985	23205985	30917205	2.81738e+07	28496515
DGTS(35:1)	DGTS	9.72454e+06	9447102	12879175	22156610	24086853	20700480
HBMP(16:0_16:0_18:1)	HBMP	50204230	54855510	51412865	43439430	41118786	39305780
HBMP(16:0_16:0_18:2)	HBMP	9749507	11049485	9.8317e+06	7.65394e+06	6.64913e+06	6762466
HBMP(16:0_18:0_18:1)	HBMP	27768520	30231710	29816835	21515955	19747178	20152630
HBMP(16:0_18:1_16:0)	HBMP	54684210	53256135	56804490	59121885	61656140	57615440
HBMP(16:0_18:1_18:1)	HBMP	43407175	46114140	42897985	27284330	23753884	23788235
HBMP(16:0_18:2_16:0)	HBMP	12372225	13134320	12428160	12305645	12239258	11544770
HBMP(16:0_20:1_16:0)	HBMP	31633190	30694525	32314710	31153965	3.13281e+07	31690920
HBMP(16:0_20:2_16:0)	HBMP	49357355	49305095	50101270	39589540	3.89626e+07	37696745
HBMP(16:0_20:3_16:0)	HBMP	20383770	20299085	20006845	14115500	1.33191e+07	13401015
HBMP(18:0_18:0_18:1)	HBMP	3938675	4.22925e+06	4.28791e+06	2683855	2507286	2547234
HBMP(18:0_18:1_18:1)	HBMP	10915280	11731150	11000915	6027439	5377077	5.63959e+06
HBMP(18:0_18:2_18:0)	HBMP	11447925	11434340	11743655	8.45869e+06	7.90085e+06	7967865
HBMP(18:1_18:1_18:1)	HBMP	8.64811e+06	9.3142e+06	8.41905e+06	4382027	3295456	3.68383e+06
LPC(18:0)	LPC	4114605	3.9407e+06	5.19558e+06	12701545	13722537	13751605
PC(15:0_18:1)	PC	289286600	300236050	276894150	229899850	209992072	207594250
PC(16:0_16:0)	PC	1723131000	1751918500	1689691500	2024636500	1992843248	1969932000
PC(16:0_16:1)	PC	28069860	31699855	27727720	15136395	1.19272e+07	11375010
PC(16:0_18:0)	PC	455336250	445065150	456871550	532288250	5.35832e+08	529358600
PC(16:0_18:1)	PC	12665690000	12861120000	11924710000	12349395000	12157749188	12240230000
PC(16:0_18:2)	PC	1752727000	1778797000	1823450000	1747506500	1684127410	1650907500
PC(16:0_18:3)	PC	12744705	14573085	12074885	6.16215e+06	4.91428e+06	4936175
PC(16:0_20:3)	PC	30174170	34447020	33247200	23011755	19766212	19582875
PC(16:0_20:4)	PC	277535700	278138750	311671450	359223250	3.66833e+08	352300750
PC(16:0_20:5)	PC	3846865	4.63799e+06	4753433	3345272	1.44853e+06	1.62253e+06
PC(16:0_22:5)	PC	450170600	456757550	464670550	507043800	495634390	491125500
PC(17:0_18:1)	PC	16243960	17641180	15717785	10648410	8.54009e+06	8103097
PC(18:0_18:1)	PC	2473580500	2425887500	2288096500	2142942500	1.99732e+09	2068674500
PC(18:1_18:1)	PC	1743125000	1738921000	1717945500	1454554000	1345329147	1365855500
PE(14:0_18:1)	PE	11119215	12532525	9294588	6939454	6.02521e+06	5485264
PE(15:0_18:1)	PE	6.50442e+06	7.3171e+06	4.64633e+06	4196221	4.06943e+06	3.81795e+06
PE(16:0_18:0)	PE	3827626	4395581	3.81789e+06	2657969	2349623	2.36656e+06
PE(16:0_18:1)	PE	1169886500	1178694500	1118431500	1264930000	1.33594e+09	1270418000
PE(16:0_18:2)	PE	212775700	212201450	203134650	224936100	2.32234e+08	226714600
PE(16:0_18:3)	PE	28140055	32434295	23810665	18367325	16737892	16556690
PE(16:0_20:4)	PE	94763075	90993985	105103305	139817000	144860070	140011450
PE(16:0_20:5)	PE	47146915	47305835	45173320	62100265	66474408	63894395
PE(16:0_22:4)	PE	7.25597e+06	8212649	5909334	8246482	6.87442e+06	6144298
PE(16:0_22:5)	PE	38816465	40003265	37429820	43390345	42698841	40357900
PE(16:0_22:6)	PE	7.02758e+06	6251433	6386658	6250483	6829379	6004031
PE(17:0_18:1)	PE	12701460	14138995	10983641	7.40015e+06	7.04522e+06	6389746
PE(18:0_18:1)	PE	467771250	474532600	425726850	411910800	398290543	394199350
PE(18:0_20:3)	PE	8860364	1.02296e+07	8.40782e+06	7.81687e+06	7.96429e+06	7388054
PE(18:0_20:4)	PE	105791475	104349950	110153400	123188200	128927899	122539350
PE(18:0_20:5)	PE	55667635	56891810	53957015	56191865	5.61496e+07	55433650
PE(18:0_22:5)	PE	56957090	58797955	57090840	60548120	6.55982e+07	62088365
PE(18:0_22:6)	PE	6.22726e+06	6590651	5.1126e+06	5.12966e+06	5220767	4811039
PE(18:1_18:1)	PE	339132000	349467500	324822250	272300700	2.68967e+08	263718350
PE(18:1_18:2)	PE	155892650	156110500	148053050	143726750	142706340	137878150
PE(18:1_20:4)	PE	91719680	87825565	96291245	126234600	134233834	129118500
PE(18:1_20:5)	PE	12205945	10230783	16681270	23710265	3.09739e+07	27264985
PE(32:0)	PE	26947185	29059800	25375850	25960270	2.28142e+07	24786010
PE(32:1)	PE	31187565	32397025	26642980	25783275	25878359	24902835
PE(33:1)	PE	17283540	18010590	15704230	15367630	14976732	15311920
PE(34:0)	PE	9146991	9394047	8.91122e+06	6966543	6.70683e+06	7094168
PE(34:3)	PE	75798170	77273070	64961020	63372670	6.33944e+07	62557295
PE(35:1)	PE	34693010	36380015	31982765	27443020	2.72558e+07	27448205
PE(36:4)	PE	38394415	39893220	33071135	69844050	7.2695e+07	76199790
PE(38:3)	PE	22665275	22763535	20608055	26043640	27318696	27346495
PE(38:4)	PE	21849620	19449215	21332600	38368475	2.87767e+07	28144530
PE(40:5)	PE	751107	605084	807219	876440	1.01223e+06	999702
PE(40:6)	PE	20533680	19679075	17197810	14310540	1.57401e+07	12973810
PG(16:0_18:1)	PG	79301240	84565350	77743055	77912345	73097567	71249680
PG(16:0_18:2)	PG	10759457	12285560	9.58221e+06	7735437	6.4593e+06	6.25246e+06
PG(18:0_18:1)	PG	20459285	22426995	18027520	15513930	1.44145e+07	14030600
PG(18:1_18:1)	PG	59291900	62596700	62356105	40031665	30702867	29997115
PG(18:1_18:2)	PG	19405410	21109015	18464135	11751275	8105996	8.15899e+06
PG(34:2)	PG	12154195	12854950	11805170	10993875	10056548	9260473
PG(36:1)	PG	20161170	20281525	20386015	19434490	1.76725e+07	17871320
PG(36:2)	PG	69959905	68443935	83966160	64255835	4.55557e+07	46383080
PG(36:3)	PG	24141210	26452580	31909695	19888810	1.40759e+07	12175010
PI(16:0_18:1)	PI	42224985	46175850	35231720	29580505	28331589	26830260
PI(18:0_18:1)	PI	103386595	111873315	89380530	74213135	73074855	70172420
PI(18:1_18:1)	PI	42644420	46233005	35960225	28427255	26385734	26380740
PI(34:1)	PI	32854615	31871220	28399205	28316750	3.01373e+07	27946550
PI(36:1)	PI	94252580	92595805	92046390	76563920	82375841	76029245
PI(36:2)	PI	57142130	57120340	63632345	50103110	49065021	48096525
PI(38:4)	PI	5264656	4864367	6.78549e+06	7724434	7091499	7.46041e+06
Plasmenyl-PE(P-16:0/18:1)	Plasmenyl-PE	3.81547e+06	2713963	5303073	6572011	7519349	7072608
Plasmenyl-PE(P-16:0/22:5)	Plasmenyl-PE	1987525	1.44324e+06	3.50322e+06	4254952	4.26126e+06	4822199
Plasmenyl-PE(P-18:0/20:4)	Plasmenyl-PE	39143105	32074450	47622845	64190820	7.06919e+07	66978415
Plasmenyl-PE(P-18:0/22:5)	Plasmenyl-PE	5975607	5.01833e+06	7269682	8272836	8.52517e+06	8036347
Plasmenyl-PE(P-18:0/22:6)	Plasmenyl-PE	8105026	6238040	1.00456e+07	12561460	14894361	14051220
PMeOH(39:1)	PMeOH	9866663	8.94511e+06	8.64306e+06	8.92405e+06	8.15539e+06	7.77492e+06
PS(18:0_20:4)	PS	48765265	36522010	63020720	83579485	88859731	78475545
PS(34:1)	PS	46689805	44795025	55216810	67052520	6.9956e+07	62925875
PS(36:1)	PS	64221530	63097310	63191525	68898980	74139458	66628155
PS(36:2)	PS	42511195	42270505	41170930	43081445	4.62666e+07	41507520
PS(36:3)	PS	1.67542e+06	2194330	1371955	1.54395e+06	1496154	591488
PS(38:4)	PS	28901840	25345735	37493250	37026830	3.64265e+07	32782000
PS(40:5)	PS	12324750	9099645	12923190	16428365	1.77669e+07	15181950
PS(40:6)	PS	3.76603e+06	2.47287e+06	5.85575e+06	4632546	4467768	3.51358e+06
SM(34:1)	SM	17745020	16426360	25054865	26775545	2.48692e+07	24669255
SM(40:1)	SM	3.88138e+06	3.08264e+06	6.92414e+06	5.84566e+06	5249915	4.56495e+06
SM(42:1)	SM	20884150	18543105	31985185	31733930	2.88209e+07	27478055
SM(42:2)	SM	31015145	27524360	45403335	45537455	4.17467e+07	40541810
SM(42:3)	SM	3.51866e+06	2666066	5821783	7443326	6771071	6690219
SM(d18:1/16:0)	SM	427579450	351405650	698189800	841420250	8.11474e+08	769462000
TG(10:0_12:0_14:0)	TG	4.33728e+06	8.6381e+06	4.34044e+06	7.37408e+06	13369303	1.17845e+07
TG(12:0_12:0_14:0)	TG	2209405	4.39191e+06	2.73428e+06	4.40799e+06	6828515	6892442
TG(12:0_12:0_8:0)	TG	3.80651e+06	4.67118e+06	2.46033e+06	3.38475e+06	5463201	5367973
TG(12:0_14:0_8:0)	TG	1981609	3.77311e+06	2.62607e+06	3.94615e+06	6378278	6.23355e+06
TG(14:0_16:0_16:0)	TG	12471380	15376840	11480800	1.01818e+07	1.31304e+07	12793990
TG(14:0_16:0_18:1)	TG	132895700	149718100	124988450	76503975	68255989	69338180
TG(14:0_16:1_18:1)	TG	28744580	33737485	26446195	1.26032e+07	13685547	14400520
TG(14:0_18:1_18:3)	TG	17675015	19666970	16484965	5820644	2311359	2620514
TG(15:0_16:0_18:1)	TG	66698295	76257765	64459550	39881300	37171636	36942285
TG(15:0_18:1_18:2)	TG	35810070	38770515	30511715	15490015	13723720	13903505
TG(16:0_16:0_16:0)	TG	100844620	108712450	98871260	83129375	8.39443e+07	76955470
TG(16:0_16:0_18:0)	TG	40282770	42387260	38662785	35866185	3.48434e+07	36835490
TG(16:0_16:0_18:1)	TG	1329872500	1376122500	1291224000	1033022650	988689752	938217300
TG(16:0_16:0_20:5)	TG	45929065	43511555	38190910	36284520	3.37953e+07	33357470
TG(16:0_16:1_18:1)	TG	420078450	476391600	396818600	265318650	238375984	234851850
TG(16:0_16:1_18:2)	TG	120643700	132990350	106504950	62148815	53471555	53285665
TG(16:0_17:0_18:1)	TG	135796000	145538650	126781950	101132600	90852274	90696235
TG(16:0_17:1_18:1)	TG	104929205	115172100	92007295	55533590	5.85886e+07	50084085
TG(16:0_18:0_18:0)	TG	7705737	7.85442e+06	6.96475e+06	8981601	9.42549e+06	10829981
TG(16:0_18:0_18:1)	TG	600791850	635281800	585108450	517709850	4.73608e+08	473380050
TG(16:0_18:1_18:1)	TG	1952820500	2021864000	1870393500	1331648000	1.2058e+09	1177836500
TG(16:0_18:1_18:2)	TG	768848250	829037700	733641800	524291250	471653078	468693450
TG(16:0_18:1_18:3)	TG	368055850	395894050	332791800	229142800	2.11761e+08	206173200
TG(16:0_18:1_20:4)	TG	386324350	414676600	364743450	287176400	2.70106e+08	261007500
TG(16:0_18:1_20:5)	TG	182313750	197911450	161918750	131131450	1.18972e+08	120644300
TG(16:0_18:1_22:5)	TG	281906050	294972200	273447150	233971000	233348505	225774300
TG(16:0_18:2_18:3)	TG	48560280	54855690	44707485	27046280	2.25264e+07	23036330
TG(17:0_18:1_18:1)	TG	112037500	119807700	99885660	85403495	8.11471e+07	82190820
TG(17:0_18:1_18:2)	TG	84270570	83468715	71645430	47709575	43360186	42415705
TG(17:1_18:1_18:2)	TG	39153925	38726065	35833155	20155870	16021327	1.10622e+07
TG(18:0_18:0_18:0)	TG	2587863	2397792	1.20781e+06	4047233	4949086	5753993
TG(18:0_18:0_18:1)	TG	75889205	79074290	73854890	70977735	68389839	71355285
TG(18:0_18:1_18:1)	TG	437610150	459295600	434168000	348326300	3.16484e+08	326655650
TG(18:0_18:1_18:2)	TG	814157450	855515250	781409850	569471450	498110808	508996150
TG(18:0_18:1_20:4)	TG	151105100	144729500	148752600	124450100	124409169	111862155
TG(18:1_18:1_18:2)	TG	683890450	731959600	654745350	465864850	425948738	425155800
TG(18:1_18:1_20:5)	TG	114810900	121981350	104919500	86217135	84227318	80687390
TG(18:1_18:1_22:5)	TG	79232350	76723825	78948435	67581115	59212881	61736580
TG(18:1_18:2_22:5)	TG	51706175	55737305	44691275	41746820	3.91154e+07	39411920

### Sheet: B4G1_labelled2HlysoPC
	2H-lysoPC added												2H-lysoPC not added
	B4_1		B4_2		B4_3		G1_1		G1_2		G1_3		B4		G1
species	unlabelled	labelled (2H)	unlabelled	labelled (2H)	unlabelled	labelled (2H)	unlabelled	labelled (2H)	unlabelled	labelled (2H)	unlabelled	labelled (2H)	unlabelled	labelled (2H)	unlabelled	labelled (2H)
LPC 16:0	2.85543e+06	4753755	2817873	3857484	3402237	3.9782e+06	3.51867e+06	6.49342e+06	3.80754e+06	5.72673e+06	3.4399e+06	6243401	3.21118e+06	0	3.88259e+06	0
LPC 18:0	5.4236e+06	0	5.98925e+06	0	7400595	0	10630916	0	10297118	0	9603948	0	7388230	0	9.82788e+06	0
LPC 18:1	4.47392e+06	0	3.97361e+06	0	4255950	0	3155359	0	3086039	0	2.86335e+06	0	4.61072e+06	0	6.24776e+06	0
PC(16:0_16:0)	1.55632e+09	7.47189e+08	1765259731	8.54476e+08	1.59181e+09	7.73718e+08	1.19095e+09	438678744	1005870155	3.536e+08	979573999	3.39519e+08	1.65472e+09	7.35003e+07	1274372475	3.29581e+07
PC(16:0_16:1)	31791221	8082615	3.14054e+07	9.59612e+06	31341034	7767196	13341862	2983785	9.87183e+06	2.18697e+06	9502863	2036422	53486204	0	2.90503e+07	0
PC(16:0_18:0)	397326007	187049236	435914474	1.8103e+08	411785165	180826443	295504629	1.03864e+08	2.54491e+08	83266921	247970447	9.66827e+07	4.14472e+08	0	274138315	0
PC(16:0_18:1)	11043414198	4.03074e+09	12597747787	4.67167e+09	10784746887	4042238506	6790286319	1698151847	5712634941	1295647086	5651280671	1.26716e+09	1.24264e+10	0	7.20404e+09	0
PC(16:0_18:2)	88161413	43402703	9.66256e+07	4.74907e+07	9.43428e+07	4.6814e+07	6.06012e+07	1.22868e+07	5.0078e+07	1.07695e+07	4.81251e+07	10324493	107592624	0	75461322	0
PC(16:0_18:3)	18384916	7.35945e+06	15435305	1.09942e+07	17988304	5495597	8.89344e+06	2388912	4.78588e+06	1603913	4.90666e+06	1.7782e+06	18527316	0	7.27504e+06	0
PC(16:0_20:3)	7.02086e+08	302796139	7.63152e+08	322809933	720723488	3.3522e+08	472713506	1.32676e+08	3.88004e+08	92567534	3.8564e+08	9.02369e+07	902604790	1.32024e+07	482202346	6.06083e+06
PC(16:0_20:4)	445010525	167904548	4.80301e+08	1.8358e+08	4.82947e+08	177241411	332081657	7.80235e+07	284365176	62401544	2.7133e+08	5.84648e+07	554641336	0	3.38153e+08	0
PC(16:0_20:5)	9335629	3331557	9617914	3.83495e+06	1.03275e+07	3450852	6.8492e+06	2387620	4.92332e+06	1.94526e+06	4918003	1.99002e+06	1.13699e+07	0	6.05249e+06	0
PC(16:0_22:5)	3.98571e+08	135314751	441065346	152253054	420892486	1.38399e+08	2.91343e+08	6.23586e+07	2.45276e+08	4.96e+07	234555786	47112908	4.74133e+08	0	287509852	0
PC(17:0_18:1)	2.06972e+07	7.40517e+06	22559679	8002767	2.04062e+07	6.65899e+06	13107767	3655496	11209293	2689897	10965736	994746	27754181	0	1.42108e+07	0
PC(18:0_18:0)	4.04911e+06	0	4.34702e+06	0	4081198	0	3.50182e+06	0	3478368	0	3329866	0	3691004	0	2.2255e+06	0
PC(18:0_18:1)	2.15831e+09	7.4404e+08	2.36338e+09	8.26146e+08	2.09507e+09	7.26256e+08	1239970210	305716036	9.98025e+08	2.25981e+08	1011034631	239484519	2573689653	8.5283e+06	1191900144	6.73424e+06
PC(18:1_18:1)	1616502410	566496322	1801649125	6.4904e+08	1.63572e+09	572806045	8.9132e+08	220966195	7.05409e+08	162744089	7.01449e+08	1.61435e+08	2006550269	0	836286104	0

### Sheet: PRM_inclusionlist_DGTS
Mass [m/z]	Formula [M]	Species	CS [z]	Polarity	Start [min]	End [min]	(N)CE	(N)CE type	Name
708.577	C42H77NO7	+H	1	Positive	0	30	30	NCE	DGTS 32:2
710.593	C42H79NO7	+H	1	Positive	0	30	30	NCE	DGTS 32:1
712.609	C42H81NO7	+H	1	Positive	0	30	30	NCE	DGTS 32:0
722.593	C43H79NO7	+H	1	Positive	0	30	30	NCE	DGTS 33:2
726.53	C44H71NO7	+H	1	Positive	0	30	30	NCE	DGTS 34:7
732.577	C44H77NO7	+H	1	Positive	0	30	30	NCE	DGTS 34:4
738.624	C44H83NO7	+H	1	Positive	0	30	30	NCE	DGTS 34:1
748.609	C45H81NO7	+H	1	Positive	0	30	30	NCE	DGTS 35:3
750.624	C45H83NO7	+H	1	Positive	0	30	30	NCE	DGTS 35:2
752.64	C45H85NO7	+H	1	Positive	0	30	30	NCE	DGTS 35:1
764.64	C46H85NO7	+H	1	Positive	0	30	30	NCE	DGTS 36:2
774.624	C47H83NO7	+H	1	Positive	0	30	30	NCE	DGTS 37:4
776.64	C47H85NO7	+H	1	Positive	0	30	30	NCE	DGTS 37:3
780.671	C47H89NO7	+H	1	Positive	0	30	30	NCE	DGTS 37:1
782.687	C47H91NO7	+H	1	Positive	0	30	30	NCE	DGTS 37:0
792.671	C48H89NO7	+H	1	Positive	0	30	30	NCE	DGTS 38:2
808.702	C49H93NO7	+H	1	Positive	0	30	30	NCE	DGTS 39:1
